# Jumonji-C domain containing demethylase 1 is critical for heterochromatin organization in *Plasmodium falciparum*

**DOI:** 10.1101/2025.10.08.680194

**Authors:** Jonas Gockel, Matthias Wyss, Parul Singh, Abhishek Kanyal, Dominique Keller, Travis Basson, Beatriz Graça, Teja Rus, Jessica Bryant, Till Voss, Richárd Bártfai

**Affiliations:** Radboud University, Department of Molecular Biology, Nijmegen, the Netherlands; Swiss Tropical and Public Health Institute, Department of Medical Parasitology and Infection Biology, Basel, Switzerland; University of Basel, Basel, Switzerland; Institut Pasteur, Université Paris Cité, INSERM U1201, CNRS EMR9195, Biology of Host-Parasite Interactions Unit, Paris, France

## Abstract

Despite the central importance of epigenetic regulation in enabling adaptation and pathogenicity of malaria parasites, mechanisms controlling heterochromatin distribution in *Plasmodium falciparum* are poorly understood. Here, we identified *P. falciparum* Jumonji C domain-containing histone demethylase 1, PfJmjC1, as a key regulator of heterochromatin. Parasites lacking PfJmjC1 are viable *in vitro* but display slightly reduced multiplication rates compared to wild type parasites. Interestingly, PfJmjC1 depletion leads to major heterochromatin reorganization, involving *de novo* heterochromatin formation over non-essential, GC-rich euchromatic genes and reduction of heterochromatin at some chromosome ends, eventually altering the 3D genome architecture. Importantly, this heterochromatin reorganization results in the deregulation of cell surface antigen expression and failure of parasites to induce gametocyte production in response to nutrient deprivation. Collectively, our findings highlight the crucial role of PfJmjC1 in regulating heterochromatin distribution and life cycle progression in this deadly pathogen.
