## Extended Data Table 1 for "Jumonji-C domain containing demethylase 1 is critical for heterochromatin organization in *Plasmodium falciparum*"

### Sheet: Explanatory Sheet
Supplementary Table 1: Heterochromatin gain and loss definitions of JmjC1/2 KO parasites
Sheet A: Genomic locations of Heterochromatin Gain in JmjC1/2 KO
Sheet B: Genomic locations of Heterochromatin Loss in JmjC1/2 KO
Sheet C: Heterochromatin Gain in JmjC1/2 KO on Regulatory Regions
Sheet D: Heterochromatin Gain in JmjC1/2 KO on Genebodies
Sheet E: Heterochromatin Loss in JmjC1/2 KO on Regulatory Regions
Sheet F: Heterochromatin Loss in JmjC1/2 KO on Genebodies
For Sheet A and B:
chrom	Chromosome
start	start bp of genomic location
end	end bp of genomic location
log2(JmjC12KO/3D7)	Enrichment of heterochromatin in JmjC1/2 KO over 3D7 WT (log2)
log2(JmjC1KO/3D7)	Enrichment of heterochromatin in JmjC1 KO over 3D7 WT (log2)
JmjC12 specific	Specificity of Peak for JmjC1/2 KO compared to JmjC1 KO (log2(JmjC1KO/3D7 < 0.7)
For Sheet C to F:
chrom	Chromosome
start	start bp of regulatory region / genebody
end	end bp of regulatory region / genebody
log2(JmjC12KO/3D7)	Enrichment of heterochromatin in JmjC1/2 KO over 3D7 WT (log2)
GeneIDs	Gene ID corresponding to location
Product Description	Product description from PlasmoDB
Asexual Max Expression TPM (Toenhake et al, 2018)	Maximum TPM value from 8 timepoints - RNA-seq
Male gametocyte Transcripts TPM (Lasonder et al, 2016)	TPM value of Male Gametocytes - RNA-seq
Female gametocyte Transcripts TPM (Lasonder et al, 2016)	TPM value of Female Gametocytes - RNA-seq
Ookinete expression TPM ( López-Barragán et al, 2011)	TPM value of Ookinetes - RNA-seq
P.falciparum 3D7 piggyBac insertion mutagenesis - mutagenesis index score (Zhang et al, 2018)	Phenotype Scoring by mutagenesis index score, values close to 1 being nonessential genes and close to 0 essential

### Sheet: Sheet A. JmjC12_HetGainBP
chrom	start	end	log2(JmjC12KO/3D7)	log2(JmjC1KO/3D7)	JmjC12 specific
Pf3D7_01_v3	475900	481700	1.19519	0.602671	YES
Pf3D7_01_v3	514500	516800	1.06923	0.210225	YES
Pf3D7_02_v3	360700	382900	1.5939	1.35814	NO
Pf3D7_02_v3	597500	599400	1.26783	0	YES
Pf3D7_03_v3	771100	777300	1.18426	1.15087	NO
Pf3D7_03_v3	779800	782000	1.06092	1.0049	NO
Pf3D7_03_v3	848500	856900	1.49064	1.484	NO
Pf3D7_04_v3	127700	133100	1.16173	0.96305	NO
Pf3D7_04_v3	141200	146100	1.6446	1.20478	NO
Pf3D7_04_v3	1076700	1083400	1.71443	-0.0329406	YES
Pf3D7_04_v3	1085900	1089800	1.01931	0.136495	YES
Pf3D7_04_v3	1092700	1107200	1.7791	1.25183	NO
Pf3D7_06_v3	140500	148400	1.79524	1.87413	NO
Pf3D7_06_v3	151600	159500	1.5708	1.53604	NO
Pf3D7_06_v3	875400	880500	2.2236	0.703843	NO
Pf3D7_07_v3	775900	793900	2.70845	2.02251	NO
Pf3D7_07_v3	1266800	1278600	1.05198	1.32305	NO
Pf3D7_08_v3	130800	144900	2.47805	1.49962	NO
Pf3D7_08_v3	1273100	1274900	1.06751	1.06708	NO
Pf3D7_09_v3	198800	204700	1.51222	1.56167	NO
Pf3D7_09_v3	244200	273500	2.47033	1.78244	NO
Pf3D7_09_v3	279000	285100	2.31315	1.40287	NO
Pf3D7_09_v3	511600	520000	1.70236	1.62047	NO
Pf3D7_09_v3	1117100	1119200	1.42408	1.17543	NO
Pf3D7_09_v3	1511900	1529300	1.09067	1.13755	NO
Pf3D7_09_v3	1538300	1540000	1.12067	1.21717	NO
Pf3D7_10_v3	965100	975300	1.5215	1.86825	NO
Pf3D7_10_v3	1498400	1500600	1.27083	1.15653	NO
Pf3D7_10_v3	1519900	1548600	2.60703	1.87994	NO
Pf3D7_10_v3	1657400	1676400	0.956685	1.06507	NO
Pf3D7_10_v3	1684300	1686100	1.05469	1.1326	NO
Pf3D7_11_v3	380300	388200	1.898	0.712985	NO
Pf3D7_11_v3	875300	895300	2.4496	2.83853	NO
Pf3D7_11_v3	1216600	1230800	1.85632	1.30071	NO
Pf3D7_11_v3	1650900	1655300	0.93072	0.832669	NO
Pf3D7_11_v3	1837000	1851100	1.45761	1.34994	NO
Pf3D7_11_v3	1858800	1864000	1.22851	1.18295	NO
Pf3D7_11_v3	1873800	1880600	1.32774	1.47311	NO
Pf3D7_11_v3	1899900	1902900	1.13679	1.16532	NO
Pf3D7_11_v3	1933300	1934900	1.34459	1.16735	NO
Pf3D7_12_v3	121600	143100	2.33203	0.928473	NO
Pf3D7_12_v3	378200	385300	1.79478	1.64916	NO
Pf3D7_12_v3	390000	399000	1.98958	2.0036	NO
Pf3D7_12_v3	1363000	1369700	1.62075	2.04023	NO
Pf3D7_12_v3	2047500	2053100	1.00463	1.39263	NO
Pf3D7_13_v3	103900	108700	2.04352	1.21797	NO
Pf3D7_13_v3	305000	312500	0.918736	1.47555	NO
Pf3D7_13_v3	581600	584400	1.37088	1.14428	NO
Pf3D7_13_v3	1961400	1964700	1.39286	1.46198	NO
Pf3D7_13_v3	2382000	2386900	1.71917	1.81172	NO
Pf3D7_13_v3	2414000	2424400	1.43018	1.74275	NO
Pf3D7_13_v3	2696900	2708100	2.54539	0.957961	NO
Pf3D7_14_v3	667400	678300	2.4258	1.97138	NO
Pf3D7_14_v3	942100	944200	0.963382	0.791402	NO
Pf3D7_14_v3	991200	999100	1.30133	1.2768	NO
Pf3D7_14_v3	1108500	1114400	1.43556	1.12485	NO
Pf3D7_14_v3	1802400	1812900	2.09057	2.58726	NO
Pf3D7_14_v3	2548500	2554400	1.81462	0.689924	YES
Pf3D7_14_v3	2667800	2683600	1.95858	2.25543	NO
Pf3D7_14_v3	2853800	2862500	2.48314	2.06025	NO
Pf3D7_14_v3	2926400	2930100	1.2459	1.62127	NO
Pf3D7_14_v3	3011700	3014700	1.12446	0.975729	NO
Pf3D7_14_v3	3023400	3035100	2.13365	1.19521	NO

### Sheet: Sheet B. JmjC12_HetLossBP
chrom	start	end	log2(JmjC12KO/3D7)	log2(JmjC1KO/3D7)
Pf3D7_01_v3	522300	524800	-1.10773	-1.19469
Pf3D7_01_v3	533600	535100	-1.15351	-1.06658
Pf3D7_01_v3	545800	561700	-1.29276	-1.29232
Pf3D7_01_v3	567400	575000	-1.35108	-1.44179
Pf3D7_02_v3	98300	100500	-0.77857	-0.756738
Pf3D7_02_v3	103200	113000	-1.81984	-1.82865
Pf3D7_02_v3	839900	873400	-1.63609	-1.0846
Pf3D7_02_v3	878500	880600	-0.557107	-0.53716
Pf3D7_02_v3	908600	910600	-1.15542	-0.888611
Pf3D7_03_v3	76800	79300	-1.16554	-1.45058
Pf3D7_03_v3	132400	138200	-1.06116	-0.902721
Pf3D7_04_v3	42200	48700	-1.2488	-0.250901
Pf3D7_04_v3	87200	90100	-0.9992	-0.350108
Pf3D7_04_v3	98000	102000	-1.33886	-1.39308
Pf3D7_04_v3	987500	989000	-0.951909	-0.851778
Pf3D7_04_v3	1122500	1129100	-1.01532	-1.07772
Pf3D7_04_v3	1132900	1143500	-1.56613	-1.37196
Pf3D7_05_v3	1318700	1337800	-1.77424	-1.01927
Pf3D7_06_v3	46300	48200	-0.705994	-0.780499
Pf3D7_07_v3	89700	94900	-0.858803	-0.821593
Pf3D7_07_v3	1379100	1383300	-1.16107	-1.18978
Pf3D7_08_v3	77600	85700	-1.51195	-1.48272
Pf3D7_08_v3	509500	511800	-0.980914	-0.980914
Pf3D7_08_v3	1381900	1387600	-1.54607	-1.46191
Pf3D7_08_v3	1390500	1400600	-1.24088	-0.397786
Pf3D7_08_v3	1424400	1426900	-0.912326	-0.573302
Pf3D7_09_v3	33200	36600	-1.02306	-0.335857
Pf3D7_09_v3	1374400	1396600	-2.32585	-2.35394
Pf3D7_09_v3	1447400	1452100	-1.41351	-1.00213
Pf3D7_09_v3	1459400	1463000	-0.900966	-1.10415
Pf3D7_09_v3	1492500	1493700	-1.30494	-0.630422
Pf3D7_10_v3	38100	42100	-0.9955	-0.670433
Pf3D7_10_v3	1570500	1571900	-1.18788	-0.651514
Pf3D7_10_v3	1639300	1640600	-1.29402	-0.212725
Pf3D7_11_v3	66900	70700	-1.15429	-0.550085
Pf3D7_11_v3	107700	110000	-1.30386	-0.690121
Pf3D7_11_v3	1989000	1999000	-2.00704	-1.46567
Pf3D7_12_v3	26300	30800	-1.02987	-0.578644
Pf3D7_12_v3	825200	831300	-1.71753	-1.69675
Pf3D7_12_v3	913900	915500	-1.11557	-1.16098
Pf3D7_12_v3	1730000	1737400	-1.53676	-0.108919
Pf3D7_12_v3	1739600	1747600	-1.65475	-0.992252
Pf3D7_12_v3	2130100	2140700	-1.86566	-1.78067
Pf3D7_12_v3	2160100	2169900	-1.79961	-1.6996
Pf3D7_12_v3	2202400	2209100	-1.25252	-0.0443455
Pf3D7_13_v3	31100	34900	-1.07407	-0.722849
Pf3D7_13_v3	2838500	2841100	-1.14661	-1.15859
Pf3D7_13_v3	2877500	2882700	-1.13041	-0.403529
Pf3D7_13_v3	2887100	2889600	-1.25727	-1.21097
Pf3D7_13_v3	2893000	2922900	-2.4121	-2.4112
Pf3D7_14_v3	11100	14200	-1.00964	-0.968689
Pf3D7_14_v3	3127700	3129600	-1.08837	-0.616598
Pf3D7_14_v3	3134400	3137000	-1.40027	-0.532769
Pf3D7_14_v3	3140300	3256000	-2.05435	-0.89968
Pf3D7_14_v3	3266000	3283900	-1.29889	-0.265971
Pf3D7_14_v3	3286000	3291936	-1.09787	0.279875

### Sheet: Sheet C. RegRegions - HetGain
chrom	start	end	log2(JmjC12KO/3D7)	GeneIDs	Product Description	Asexual Max Expression TPM (Toenhake et al, 2018)	Male gametocyte Transcripts TPM (Lasonder et al, 2016)	Female gametocyte Transcripts TPM (Lasonder et al, 2016)	Ookinete expression TPM ( López-Barragán et al, 2011)	mutagenesis index score - piggyBac insertion mutagenesis (Zhang et al, 2018)
Pf3D7_02_v3	359827	361328	1.33161	PF3D7_0208900	6-cysteine protein P230p	4.54	174.68	2.98	10.89	1
Pf3D7_02_v3	369437	370938	1.75203	PF3D7_0209000	6-cysteine protein P230	7.5	492.6	94.18	384.55	1
Pf3D7_04_v3	1077988	1079489	1.67343	PF3D7_0423900	probable protein, unknown function	463.04	0.26	0	48.94	0.46
Pf3D7_04_v3	1079958	1081459	2.23741	PF3D7_0424000	Plasmodium exported protein (PHISTc), unknown function	696.03	2.24	1.63	7.28	0.999
Pf3D7_04_v3	1092137	1093638	1.10794	PF3D7_0424300	erythrocyte binding antigen-165, pseudogene	645.59	0.86	0.19	16.6	1
Pf3D7_04_v3	1098810	1100311	1.182	PF3D7_0424400	surface-associated interspersed protein 4.2 (SURFIN 4.2)	362.37	2.97	0.32	3.12	1
Pf3D7_06_v3	877789	879290	2.53849	PF3D7_0621400	Pf77 protein	24.97	23.4	799.01	1650.26	1
Pf3D7_08_v3	640958	642459	1.11268	PF3D7_0812900	conserved Plasmodium protein, unknown function	25.15	8.98	12.02	16.32	1
Pf3D7_09_v3	248360	249861	1.21196	PF3D7_0905200	mitochondrial carrier protein, putative	106.62	20.78	4.48	11.32	0.135
Pf3D7_09_v3	269209	270710	1.87749	PF3D7_0905300	dynein heavy chain, putative	5.6	453.53	1.09	11.26	1
Pf3D7_09_v3	274289	275790	1.1087	PF3D7_0905400	high molecular weight rhoptry protein 3	5736.93	15.74	5.58	583.41	0.173
Pf3D7_09_v3	279206	280707	1.70869	PF3D7_0905600	WD repeat-containing protein 66, putative	4.54	194.35	6.34	3.89	1
Pf3D7_09_v3	286140	287641	1.01407	PF3D7_0905700	autophagy-related protein 3, putative	79.41	42.53	58.14	20.4	0.31
Pf3D7_09_v3	510496	511997	1.30848	PF3D7_0911300	cysteine repeat modular protein 1	4.7	1.61	1.13	5.74	1
Pf3D7_11_v3	386650	388151	1.7189	PF3D7_1109100	conserved Plasmodium protein, unknown function	20.9	117.09	1448.38	120.81	1
Pf3D7_11_v3	877968	879469	2.27221	PF3D7_1122900	dynein heavy chain, putative	16.39	251.63	2.33	7.24	1
Pf3D7_11_v3	1215520	1217021	1.02154	PF3D7_1131600	kelch domain-containing protein, putative	7.11	127.4	1.02	13.75	1
Pf3D7_11_v3	1225974	1227475	1.83892	PF3D7_1131700	conserved Plasmodium protein, unknown function	22.01	87.2	638.4	329.51	0.903
Pf3D7_11_v3	1842378	1843879	1.58045	PF3D7_1146700	kinesin-X4, putative	7.1	229.11	2.46	4.44	1
Pf3D7_12_v3	142768	144269	1.32175	PF3D7_1202400	peptidyl-prolyl cis-trans isomerase	126.18	10.97	152.19	18.1	0.599
Pf3D7_12_v3	389931	391432	1.01134	PF3D7_1208400	amino acid transporter, putative	122.73	7.34	13.33	8.28	1
Pf3D7_13_v3	2700227	2701728	2.89168	PF3D7_1367800	secreted ookinete protein, putative	6.83	4.12	0.23	3088.9	1
Pf3D7_13_v3	2705498	2706999	2.69745	PF3D7_1367900	conserved Plasmodium protein, unknown function	8.18	1.53	23.88	626.98	1
Pf3D7_14_v3	666411	667912	1.4244	PF3D7_1416500	NADP-specific glutamate dehydrogenase	425.8	2.46	12.98	31.49	1
Pf3D7_14_v3	678272	679773	1.50815	PF3D7_1416600	conserved Plasmodium protein, unknown function	9.5	7.46	15.95	15.12	1
Pf3D7_14_v3	992651	994152	1.38101	PF3D7_1425500	conserved Plasmodium protein, unknown function	18.76	259.95	42.14	76.17	1
Pf3D7_14_v3	1799830	1801331	1.48241	PF3D7_1444000	conserved Plasmodium protein, unknown function	9.1	123.26	20.6	5.21	0.395
Pf3D7_14_v3	2549285	2550786	2.13926	PF3D7_1462500	conserved Plasmodium protein, unknown function	6.1	308.1	8.11	4.67	0.957
Pf3D7_14_v3	2549691	2551192	2.15703	PF3D7_1462600	conserved Plasmodium membrane protein, unknown function	3.83	111.66	6.01	4.53	0.126
Pf3D7_14_v3	2925133	2926634	1.01652	PF3D7_1471600	apical polar ring protein APR2, putative	16.32	52.65	1524.52	1724.69	1
Pf3D7_14_v3	2928822	2930323	1.22706	PF3D7_1471700	conserved Plasmodium protein, unknown function	25.42	75.61	1728.09	2627.98	0.994

### Sheet: Sheet D. GeneBodies - HetGain
chrom	start	end	log2(JmjC12KO/3D7)	GeneIDs	Product Description	Asexual Max Expression TPM (Toenhake et al, 2018)	Male gametocyte Transcripts TPM (Lasonder et al, 2016)	Female gametocyte Transcripts TPM (Lasonder et al, 2016)	Ookinete expression TPM ( López-Barragán et al, 2011)	mutagenesis index score - piggyBac insertion mutagenesis (Zhang et al, 2018)
Pf3D7_02_v3	360828	368354	1.87179	PF3D7_0208900	6-cysteine protein P230p	4.54	174.68	2.98		1
Pf3D7_02_v3	370438	379845	1.45478	PF3D7_0209000	6-cysteine protein P230	7.5	492.6	94.18		1
Pf3D7_02_v3	594196	599340	1.29895	PF3D7_0214600	serine/threonine protein kinase STK2, putative	1269.31	0.79	1.99		1
Pf3D7_03_v3	767815	782760	1.10683	PF3D7_0318500	conserved Plasmodium protein, unknown function	135.95	95.56	21.53		1
Pf3D7_03_v3	848247	857504	1.46941	PF3D7_0320400	oocyst capsule protein Cap380	5.16	2.73	1.61		1
Pf3D7_04_v3	127712	134468	1.06691	PF3D7_0402200	surface-associated interspersed protein 4.1 (SURFIN 4.1), pseudogene	1915.1	0.37	0.05		1
Pf3D7_04_v3	137640	146653	1.3115	PF3D7_0402300	reticulocyte binding protein homologue 1	886.64	0.4	0.08		1
Pf3D7_04_v3	1076347	1077534	1.21524	PF3D7_0423800	cysteine-rich protective antigen	434.36	15.02	1.23		0.248
Pf3D7_04_v3	1077926	1078488	1.89835	PF3D7_0423900	probable protein, unknown function	463.04	0.26	0		0.46
Pf3D7_04_v3	1080959	1082189	2.00731	PF3D7_0424000	Plasmodium exported protein (PHISTc), unknown function	696.03	2.24	1.63		0.999
Pf3D7_04_v3	1082363	1084150	1.20866	PF3D7_0424100	reticulocyte binding protein homologue 5	1036.04	0.73	0.07		0.126
Pf3D7_04_v3	1093138	1097835	1.81238	PF3D7_0424300	erythrocyte binding antigen-165, pseudogene	645.59	0.86	0.19		1
Pf3D7_04_v3	1099811	1107111	1.92311	PF3D7_0424400	surface-associated interspersed protein 4.2 (SURFIN 4.2)	362.37	2.97	0.32		1
Pf3D7_06_v3	141418	148943	1.81948	PF3D7_0603600	male development protein MD4, putative	42.52	93.59	20.97		1
Pf3D7_06_v3	152541	160455	1.55967	PF3D7_0603800	NdP2 protein, putative	189.39	57.34	40.33		0.201
Pf3D7_06_v3	873809	876190	1.473	PF3D7_0621300	mRNA-binding protein PUF3	312.18	27.77	14.57		0.127
Pf3D7_06_v3	878790	880784	1.84052	PF3D7_0621400	Pf77 protein	24.97	23.4	799.01		1
Pf3D7_07_v3	776141	795637	2.70345	PF3D7_0718000	dynein heavy chain, putative	5.91	229.69	9.43		1
Pf3D7_07_v3	1265910	1281347	1.00828	PF3D7_0729900	dynein heavy chain, putative	6.2	39.78	20.21		1
Pf3D7_08_v3	128849	142837	2.51365	PF3D7_0801900	lysine-specific histone demethylase, putative	277.93	39.92	219.42		1
Pf3D7_08_v3	636628	641458	1.11019	PF3D7_0812900	conserved Plasmodium protein, unknown function	25.15	8.98	12.02		1
Pf3D7_09_v3	199051	207458	1.50128	PF3D7_0904300	conserved protein, unknown function	4.84	38	2.12		1
Pf3D7_09_v3	245261	248860	1.0982	PF3D7_0905200	mitochondrial carrier protein, putative	106.62	20.78	4.48		0.135
Pf3D7_09_v3	251353	269709	2.70073	PF3D7_0905300	dynein heavy chain, putative	5.6	453.53	1.09		1
Pf3D7_09_v3	270740	274789	1.18067	PF3D7_0905400	high molecular weight rhoptry protein 3	5736.93	15.74	5.58		0.173
Pf3D7_09_v3	280207	284102	2.41378	PF3D7_0905600	WD repeat-containing protein 66, putative	4.54	194.35	6.34		1
Pf3D7_09_v3	284200	286640	1.06222	PF3D7_0905700	autophagy-related protein 3, putative	79.41	42.53	58.14		0.31
Pf3D7_09_v3	289050	292897	1.01407	PF3D7_0905800	TFIIS domain-containing protein	136.29	28.24	7.4		0.173
Pf3D7_09_v3	511497	521529	1.69353	PF3D7_0911300	cysteine repeat modular protein 1	4.7	1.61	1.13		1
Pf3D7_09_v3	1116416	1119775	1.32637	PF3D7_0927400	conserved Plasmodium protein, unknown function	30.42	848.96	19.78		1
Pf3D7_10_v3	963497	980560	1.50413	PF3D7_1023100	dynein heavy chain, putative	4.39	358.95	8.02		1
Pf3D7_10_v3	1497096	1502155	1.20861	PF3D7_1037800	WD repeat-containing protein, putative	7.99	154.97	5.03		0.994
Pf3D7_10_v3	1519021	1547825	2.6097	PF3D7_1038400	gametocyte-specific protein	3.91	564.11	275.59		1
Pf3D7_11_v3	379247	380638	1.16648	PF3D7_1108900	tetratricopeptide repeat protein, putative	110.31	13.37	13		0.359
Pf3D7_11_v3	382569	387150	2.04694	PF3D7_1109100	conserved Plasmodium protein, unknown function	20.9	117.09	1448.38		1
Pf3D7_11_v3	387748	389620	1.34311	PF3D7_1109200	conserved Plasmodium protein, unknown function	45.57	152.95	52.67		0.318
Pf3D7_11_v3	872031	877678	1.9675	PF3D7_1122800	calcium-dependent protein kinase 6	55.78	5.15	25.17		1
Pf3D7_11_v3	878969	895273	2.47509	PF3D7_1122900	dynein heavy chain, putative	16.39	251.63	2.33		1
Pf3D7_11_v3	1216521	1224812	1.94346	PF3D7_1131600	kelch domain-containing protein, putative	7.11	127.4	1.02		1
Pf3D7_11_v3	1225688	1226474	2.24473	PF3D7_1131700	conserved Plasmodium protein, unknown function	22.01	87.2	638.4		0.903
Pf3D7_11_v3	1227220	1231950	1.28572	PF3D7_1131800	oxysterol-binding protein, putative	247.01	32.05	196.01		1
Pf3D7_11_v3	1834401	1838773	1.00416	PF3D7_1146600	oocyst rupture protein 1, putative	598.99	18.46	34.39		1
Pf3D7_11_v3	1839423	1842878	1.67405	PF3D7_1146700	kinesin-X4, putative	7.1	229.11	2.46		1
Pf3D7_11_v3	1843645	1853372	1.36052	PF3D7_1146800	female development protein FD2, putative	17.67	9.32	102.79		1
Pf3D7_11_v3	1858329	1867357	1.10908	PF3D7_1147000	sporozoite and liver stage asparagine-rich protein	9.58	1.32	0.62		1
Pf3D7_11_v3	1873147	1881414	1.3068	PF3D7_1147200	tubulin--tyrosine ligase, putative	11.96	86.63	316.44		1
Pf3D7_12_v3	119402	141499	2.30925	PF3D7_1202300	dynein heavy chain, putative	11.78	310.8	25.23		1
Pf3D7_12_v3	141642	143268	1.26923	PF3D7_1202400	peptidyl-prolyl cis-trans isomerase	126.18	10.97	152.19		0.599
Pf3D7_12_v3	361900	375874	1.63186	PF3D7_1208100	conserved Plasmodium protein, unknown function	109.6	11.63	7.18		0.137
Pf3D7_12_v3	376552	387483	1.76181	PF3D7_1208200	cysteine repeat modular protein 3	4.95	1.04	4.58		1
Pf3D7_12_v3	390932	395626	1.8934	PF3D7_1208400	amino acid transporter, putative	122.73	7.34	13.33		1
Pf3D7_12_v3	395986	401247	2.02712	PF3D7_1208500	conserved Plasmodium protein, unknown function	32.69	3.04	7.14		1
Pf3D7_12_v3	1360631	1370637	1.59232	PF3D7_1233200	male development protein MD2, putative	30.05	180.69	122.93		1
Pf3D7_13_v3	102842	109471	2.01296	PF3D7_1301800	surface-associated interspersed protein 13.1 (SURFIN 13.1), pseudogene	469.21	0.05	0.05		1
Pf3D7_13_v3	579526	585615	1.33065	PF3D7_1313600	Clu domain-containing protein, putative	115.24	6.74	34.79		0.999
Pf3D7_13_v3	1959657	1965677	1.3861	PF3D7_1348800	E1-E2 ATPase, putative	4.77	319.1	1.66		1
Pf3D7_13_v3	2381165	2392261	1.65015	PF3D7_1359700	conserved Plasmodium protein, unknown function	119.86	1.53	24.8		1
Pf3D7_13_v3	2413324	2425261	1.3804	PF3D7_1360500	guanylyl cyclase beta	25.32	123.76	63.28		1
Pf3D7_13_v3	2695655	2699881	1.85898	PF3D7_1367700	alanine--tRNA ligase	335.5	7.71	31.06		0.127
Pf3D7_13_v3	2701228	2704776	2.99836	PF3D7_1367800	secreted ookinete protein, putative	6.83	4.12	0.23		1
Pf3D7_13_v3	2706499	2708442	1.95382	PF3D7_1367900	conserved Plasmodium protein, unknown function	8.18	1.53	23.88		1
Pf3D7_14_v3	667412	668824	1.81702	PF3D7_1416500	NADP-specific glutamate dehydrogenase	425.8	2.46	12.98		1
Pf3D7_14_v3	669692	678772	2.53449	PF3D7_1416600	conserved Plasmodium protein, unknown function	9.5	7.46	15.95		1
Pf3D7_14_v3	993652	994300	1.4667	PF3D7_1425500	conserved Plasmodium protein, unknown function	18.76	259.95	42.14		1
Pf3D7_14_v3	995161	1000506	1.21393	PF3D7_1425600	zinc finger protein, putative	8.83	224.32	8.52		1
Pf3D7_14_v3	1108430	1115470	1.42617	PF3D7_1428400	WD and tetratricopeptide repeats protein 1, putative	29.04	120.27	29.56		1
Pf3D7_14_v3	1797288	1800071	1.34256	PF3D7_1443900	heat shock protein 90, putative	334.72	10.68	42.13		0.135
Pf3D7_14_v3	1801961	1825326	2.01698	PF3D7_1444100	conserved Plasmodium protein, unknown function	30.74	374	2.64		1
Pf3D7_14_v3	2544824	2549785	1.65057	PF3D7_1462500	conserved Plasmodium protein, unknown function	6.1	308.1	8.11		0.957
Pf3D7_14_v3	2550692	2552432	1.88267	PF3D7_1462600	conserved Plasmodium membrane protein, unknown function	3.83	111.66	6.01		0.126
Pf3D7_14_v3	2662020	2682705	1.96947	PF3D7_1465800	dynein beta chain, putative	8.98	116.79	8.59		1
Pf3D7_14_v3	2777632	2785114	1.03421	PF3D7_1468000	WD repeat-containing protein, putative	22.25	548.31	3.07		1
Pf3D7_14_v3	2852150	2862568	2.47997	PF3D7_1469600	acetyl-CoA carboxylase	27.12	7.36	51.35		1
Pf3D7_14_v3	2926134	2929673	1.26676	PF3D7_1471600	apical polar ring protein APR2, putative	16.32	52.65	1524.52		1
Pf3D7_14_v3	2929823	2931547	1.04999	PF3D7_1471700	conserved Plasmodium protein, unknown function	25.42	75.61	1728.09		0.994
Pf3D7_14_v3	3011585	3017899	1.10666	PF3D7_1474000	conserved Plasmodium protein, unknown function	33.02	252.72	8.67		1
Pf3D7_14_v3	3023852	3038832	2.04646	PF3D7_1474200	conserved Plasmodium membrane protein, unknown function	7.67	51.99	3.94		1

### Sheet: Sheet E. RegRegions - HetLoss
chrom	start	end	log2(JmjC12KO/3D7)	GeneIDs	Product Description	Asexual Max Expression TPM (Toenhake et al, 2018)	Male gametocyte Transcripts TPM (Lasonder et al, 2016)	Female gametocyte Transcripts TPM (Lasonder et al, 2016)	Ookinete expression TPM ( López-Barragán et al, 2011)	mutagenesis index score - piggyBac insertion mutagenesis (Zhang et al, 2018)
Pf3D7_01_v3	73562	75063	-1.27113	PF3D7_0101300	Pfmc-2TM Maurer's cleft two transmembrane protein	0.98	0	0	8.68	1
Pf3D7_01_v3	551213	552714	-1.00957	PF3D7_0114200	exported protein family 3	3.69	0.51	0.15	0	1
Pf3D7_01_v3	554939	556440	-1.83863	PF3D7_0114400	erythrocyte membrane protein 1 (PfEMP1), exon 2, pseudogene	2.97	0.32	0	0	0.782
Pf3D7_01_v3	558208	559709	-1.42406	PF3D7_0114500	Plasmodium exported protein (hyp10), unknown function	185.51	0.41	0	0	0.184
Pf3D7_01_v3	569772	571273	-1.58551	PF3D7_0114800	Plasmodium exported protein (hyp7), unknown function	0.65	0	0	0	0.119
Pf3D7_01_v3	572353	573854	-1.36944	PF3D7_0114900	Plasmodium exported protein, unknown function, pseudogene	0	15.39	0	0	0.982
Pf3D7_02_v3	105296	106797	-1.57498	PF3D7_0202000	knob-associated histidine-rich protein	21002.4	17.29	5.81	574.9	1
Pf3D7_02_v3	110080	111581	-2.15698	PF3D7_0202100	liver stage associated protein 2	1144.43	0.42	0.05	23.52	0.383
Pf3D7_02_v3	845875	847376	-1.32439	PF3D7_0220900	Plasmodium exported protein, unknown function, pseudogene	16.61	0	0	0	0.389
Pf3D7_02_v3	847091	848592	-1.65373	PF3D7_0221000	Plasmodium exported protein, unknown function	4.51	0	0.18	7.84	0.997
Pf3D7_02_v3	850051	851552	-1.39245	PF3D7_0221100	Plasmodium exported protein, unknown function, pseudogene	9.04	0.56	0.41	0	0.979
Pf3D7_02_v3	858175	859676	-2.44683	PF3D7_0221300	Plasmodium exported protein, unknown function, pseudogene	2.62	0.4	0	0	0.135
Pf3D7_02_v3	859465	860966	-2.55973	PF3D7_0221400	stevor	4.17	0	0	0	0.861
Pf3D7_02_v3	863342	864843	-2.20102	PF3D7_0221500	Pfmc-2TM Maurer's cleft two transmembrane protein, pseudogene	5.45	0.65	0	0	0.122
Pf3D7_02_v3	866038	867539	-1.71826	PF3D7_0221600	Plasmodium exported protein, unknown function, pseudogene	4.65	0	0.26	0	0.124
Pf3D7_02_v3	870624	872125	-1.0081	PF3D7_0221700	Plasmodium exported protein, unknown function	112.03	0.08	0.06	3.87	0.999
Pf3D7_04_v3	42874	44375	-1.44537	PF3D7_0400300	rifin	15.15	0.39	0.29	0	0.137
Pf3D7_04_v3	99683	101184	-1.48542	PF3D7_0401700	Plasmodium exported protein, unknown function, pseudogene	596.01	0.49	0	5.35	0.957
Pf3D7_04_v3	1122985	1124486	-1.23983	PF3D7_0424800	Plasmodium exported protein (PHISTb), unknown function	266.98	0.49	0	5.48	1
Pf3D7_04_v3	1134675	1136176	-1.31787	PF3D7_0425100	Plasmodium exported protein (hyp6), unknown function	263.38	0.79	0	0	0.866
Pf3D7_04_v3	1135585	1137086	-1.75299	PF3D7_0425200	Plasmodium exported protein (hyp15), unknown function	47.91	0.44	0	0	1
Pf3D7_04_v3	1140221	1141722	-1.47802	PF3D7_0425300	Plasmodium exported protein (PHISTa), unknown function, pseudogene	3.1	1.7	0	0	0.151
Pf3D7_05_v3	1311470	1312971	-1.03352	PF3D7_0532400	lysine-rich membrane-associated PHISTb protein	1552.29	20.91	1.18	27.27	1
Pf3D7_05_v3	1318729	1320230	-1.25992	PF3D7_0532600	Plasmodium exported protein, unknown function	671.53	0.99	0.37	0	0.121
Pf3D7_05_v3	1322749	1324250	-2.00243	PF3D7_0532700	erythrocyte membrane protein 1 (PfEMP1), pseudogene	3.97	0.38	0.19	0	0.203
Pf3D7_05_v3	1324527	1326028	-2.16276	PF3D7_0532800	stevor, pseudogene	47.49	0.56	0.2	0	1
Pf3D7_05_v3	1325244	1326745	-2.16445	PF3D7_0532900	rifin	4.28	0.57	0	0	0.984
Pf3D7_05_v3	1328554	1330055	-2.15444	PF3D7_0533000	rifin, pseudogene	15.01	0.31	0.62	0	0.28
Pf3D7_05_v3	1332469	1333970	-1.85916	PF3D7_0533100	erythrocyte membrane protein 1 (PfEMP1), pseudogene	14.66	1.74	0.29	15.76	N/A
Pf3D7_07_v3	70048	71549	-1.1504	PF3D7_0701600	Pfmc-2TM Maurer's cleft two transmembrane protein	3.58	0.08	0.12	0	0.988
Pf3D7_07_v3	95760	97261	-1.05637	PF3D7_0702300	sporozoite threonine and asparagine-rich protein	676.23	3.89	0.18	6.03	1
Pf3D7_07_v3	1381409	1382910	-1.31039	PF3D7_0731900	rifin, pseudogene	3.28	21.49	0	7.45	1
Pf3D7_08_v3	78822	80323	-1.30269	PF3D7_0800800	Plasmodium exported protein (hyp7), unknown function	46.95	0.07	0.11	27.02	0.126
Pf3D7_08_v3	82127	83628	-1.89321	PF3D7_0800900	Plasmodium exported protein (hyp7), unknown function, pseudogene	120.17	0.35	0.5	50.43	0.995
Pf3D7_08_v3	1383877	1385378	-1.71642	PF3D7_0832000	stevor	6.3	0.24	0	7.82	0.844
Pf3D7_08_v3	1396013	1397514	-1.21482	PF3D7_0832300	Plasmodium exported protein (PHISTa-like), unknown function	2.75	0.68	0.62	0	0.12
Pf3D7_09_v3	30657	32158	-1.25612	PF3D7_0900200	rifin	3.19	0.19	0	3.15	0.931
Pf3D7_09_v3	34295	35796	-1.01229	PF3D7_0900300	rifin	1.78	0.2	0	0	0.34
Pf3D7_09_v3	1376952	1378453	-1.45759	PF3D7_0935400	gametocyte development protein 1	62.7	6.67	8.41	0	1
Pf3D7_11_v3	67465	68966	-1.1423	PF3D7_1101100	rifin	1.38	0.21	0	0	0.168
Pf3D7_11_v3	106735	108236	-1.30274	PF3D7_1102200	erythrocyte cytoskeleton-interacting J protein	1	0.31	0	0	1
Pf3D7_11_v3	1993518	1995019	-2.27672	PF3D7_1149500	ring-infected erythrocyte surface antigen 2, pseudogene	249.09	0.3	0.06	0	1
Pf3D7_12_v3	823704	825205	-1.09501	PF3D7_1220700	conserved Plasmodium protein, unknown function	6.53	7.46	30.11	18.77	1
Pf3D7_12_v3	827212	828713	-1.95144	PF3D7_1220800	conserved Plasmodium protein, unknown function
Pf3D7_12_v3	1734542	1736043	-1.77173	PF3D7_1240900	erythrocyte membrane protein 1, PfEMP1	25.68	55.27	109.37	38.26	1
Pf3D7_12_v3	1747493	1748994	-1.13976	PF3D7_1241100	polyadenylation factor subunit 2, putative	252.28	36.45	10.5	12.38	0.18
Pf3D7_12_v3	2135052	2136553	-2.39604	PF3D7_1252400	reticulocyte binding protein homologue 3, pseudogene	104.7	11.24	0.06	31.24	1
Pf3D7_12_v3	2162645	2164146	-1.44902	PF3D7_1252900	Plasmodium exported protein, unknown function	512.47	0.23	0.09	1.93	1
Pf3D7_12_v3	2167180	2168681	-2.01328	PF3D7_1253000	gametocyte erythrocyte cytosolic protein	596.73	1.04	0	10.78	0.996
Pf3D7_12_v3	2203723	2205224	-1.20109	PF3D7_1254100	stevor	1.63	0	0	0	0.996
Pf3D7_12_v3	2206829	2208330	-1.15532	PF3D7_1254200	rifin	0.68	0	0.3	0	0.17
Pf3D7_13_v3	31381	32882	-1.20118	PF3D7_1300200	rifin	20.71	0.63	0	0	0.443
Pf3D7_14_v3	392	1893	-1.41189	PF3D7_1400100	erythrocyte membrane protein 1 (PfEMP1), pseudogene	7.72	93.2	41.52	2.43	0.95
Pf3D7_14_v3	3127619	3129120	-1.03284	PF3D7_1476000	conserved Plasmodium protein, unknown function	261.38	4.6	6.02	30.24	0.964
Pf3D7_14_v3	3132950	3134451	-1.13136	PF3D7_1476200	Plasmodium exported protein (PHISTb), unknown function	645.35	24.19	32.68	34.71	1
Pf3D7_14_v3	3141074	3142575	-1.57285	PF3D7_1476400	serine/threonine protein kinase, FIKK family, pseudogene	135.93	30.14	9.15	19.04	1
Pf3D7_14_v3	3146489	3147990	-1.32939	PF3D7_1476500	probable protein, unknown function	193.49	232.51	151.8	91.26	0.988
Pf3D7_14_v3	3150969	3152470	-1.58566	PF3D7_1476600	Plasmodium exported protein, unknown function	229.09	192.46	46.09	82.93	0.992
Pf3D7_14_v3	3155975	3157476	-1.6234	PF3D7_1476700	lysophospholipase LPL1	17.01	11.71	137.34	43.2	0.999
Pf3D7_14_v3	3158486	3159987	-1.64371	PF3D7_1476800	lysophospholipase LPL3	109.26	80.67	9.26	35.64	0.149
Pf3D7_14_v3	3162243	3163744	-1.8954	PF3D7_1476900	Plasmodium exported protein, unknown function, pseudogene	62.81	1.14	0.96	8.52	0.998
Pf3D7_14_v3	3167562	3169063	-2.64612	PF3D7_1477000	Plasmodium exported protein (hyp17), unknown function, pseudogene	80.42	2.53	0.05	0	0.234
Pf3D7_14_v3	3173144	3174645	-2.79856	PF3D7_1477100	Plasmodium exported protein (hyp6), unknown function	58.82	0.64	0	0	0.331
Pf3D7_14_v3	3174540	3176041	-2.72931	PF3D7_1477200	Plasmodium exported protein (hyp15), unknown function	46.87	4.22	0	0	0.977
Pf3D7_14_v3	3178623	3180124	-3.27866	PF3D7_1477300	Plasmodium exported protein (PHIST), unknown function	132.87	10.45	0.9	10.67	0.191
Pf3D7_14_v3	3182247	3183748	-2.86952	PF3D7_1477400	Plasmodium exported protein (PHIST), unknown function	220.81	35.57	10.79	17.79	0.126
Pf3D7_14_v3	3187887	3189388	-1.78523	PF3D7_1477500	Plasmodium exported protein (PHISTb), unknown function	408.95	75.96	0.3	6.77	1
Pf3D7_14_v3	3192284	3193785	-1.44559	PF3D7_1477600	surface-associated interspersed protein 14.1 (SURFIN 14.1)	35.15	18.2	0.42	3.11	1
Pf3D7_14_v3	3201930	3203431	-1.82669	PF3D7_1477700	Plasmodium exported protein (PHISTa), unknown function	165.75	934.86	4.17	56.33	0.12
Pf3D7_14_v3	3206626	3208127	-1.93002	PF3D7_1477800	acyl-CoA binding protein	534.63	8.77	0	11.99	0.899
Pf3D7_14_v3	3208128	3209629	-2.0848	PF3D7_1477900	acyl-CoA synthetase, pseudogene	39.73	3.55	0.2	2.92	1
Pf3D7_14_v3	3212580	3214081	-2.43823	PF3D7_1478000	Plasmodium exported protein (PHISTa), unknown function	1667.33	56.45	3.82	0	0.127
Pf3D7_14_v3	3216796	3218297	-1.67602	PF3D7_1478100	Plasmodium exported protein (hyp13), unknown function	169.53	2.28	3.75	20.87	0.149
Pf3D7_14_v3	3220000	3221501	-1.43024	PF3D7_1478300	Plasmodium exported protein, unknown function, pseudogene	2.86	0	0	0	0.121
Pf3D7_14_v3	3220202	3221703	-1.35276	PF3D7_1478200	Plasmodium exported protein, unknown function, pseudogene	2.93	0	0	0	0.131
Pf3D7_14_v3	3224132	3225633	-1.19786	PF3D7_1478400	Plasmodium exported protein, unknown function, pseudogene	3.9	0.17	0.13	0	0.862
Pf3D7_14_v3	3227671	3229172	-1.33349	PF3D7_1478500	Plasmodium exported protein (PHISTa), unknown function, pseudogene	4.85	0.13	0	0	0.983
Pf3D7_14_v3	3231638	3233139	-1.49966	PF3D7_1478600	EMP1-trafficking protein	1172.27	6.2	0.36	2.48	1
Pf3D7_14_v3	3239973	3241474	-2.88044	PF3D7_1478700	Plasmodium exported protein, unknown function, pseudogene	28.92	0.09	0.29	0	0.279
Pf3D7_14_v3	3243129	3244630	-1.94805	PF3D7_1478800	Plasmodium exported protein, unknown function	164.78	1.24	0.1	4.63	0.993
Pf3D7_14_v3	3253091	3254592	-1.95115	PF3D7_1479000	acyl-CoA synthetase	154.1	0	0	78.46	0.129
Pf3D7_14_v3	3259744	3261245	-1.66079	PF3D7_1479200	Plasmodium exported protein (PHISTa), unknown function	22.87	0.25	0	0	0.12
Pf3D7_14_v3	3271577	3273078	-1.38527	PF3D7_1479600	rifin	0.53	0	0	6.77	1
Pf3D7_14_v3	3275229	3276730	-1.35834	PF3D7_1479700	rifin	2.07	0.21	0.31	3.4	1
Pf3D7_14_v3	3278499	3280000	-1.3951	PF3D7_1479800	rifin	0.47	0	0	0	1
Pf3D7_14_v3	3281728	3283229	-1.26466	PF3D7_1479900	stevor	0.26	0.12	0	0	0.849
Pf3D7_14_v3	3284899	3286400	-1.27102	PF3D7_1480000	rifin	0.28	0.1	0.16	0	0.156
Pf3D7_14_v3	3289952	3291453	-1.05503	PF3D7_1480100	erythrocyte membrane protein 1 (PfEMP1), pseudogene	0	0	0	0	N/A

### Sheet: Sheet F. GeneBodies - HetLoss
chrom	start	end	log2(JmjC12KO/3D7)	GeneIDs	Product Description	Asexual Max Expression TPM (Toenhake et al, 2018)	Male gametocyte Transcripts TPM (Lasonder et al, 2016)	Female gametocyte Transcripts TPM (Lasonder et al, 2016)	Ookinete expression TPM ( López-Barragán et al, 2011)	mutagenesis index score - piggyBac insertion mutagenesis (Zhang et al, 2018)
Pf3D7_01_v3	74563	75366	-1.22775	PF3D7_0101300	Pfmc-2TM Maurer's cleft two transmembrane protein	0.98	0	0	8.68	1
Pf3D7_01_v3	550576	551713	-1.14322	PF3D7_0114200	exported protein family 3	3.69	0.51	0.15	0	1
Pf3D7_01_v3	552640	553797	-1.23357	PF3D7_0114300	exported protein family 4, pseudogene	4.27	0.33	0	11.14	0.476
Pf3D7_01_v3	554057	555439	-1.77625	PF3D7_0114400	erythrocyte membrane protein 1 (PfEMP1), exon 2, pseudogene	2.97	0.32	0	0	0.782
Pf3D7_01_v3	558201	558708	-1.68157	PF3D7_0114500	Plasmodium exported protein (hyp10), unknown function	185.51	0.41	0	0	0.184
Pf3D7_01_v3	560474	561534	-1.53154	PF3D7_0114600	stevor, pseudogene	4.1	0.47	0.17	0	0.199
Pf3D7_01_v3	569485	570272	-1.65228	PF3D7_0114800	Plasmodium exported protein (hyp7), unknown function	0.65	0	0	0	0.119
Pf3D7_01_v3	572135	572853	-1.61056	PF3D7_0114900	Plasmodium exported protein, unknown function, pseudogene	0	15.39	0	0	0.982
Pf3D7_02_v3	103385	105796	-1.91345	PF3D7_0202000	knob-associated histidine-rich protein	21002.4	17.29	5.81	574.9	1
Pf3D7_02_v3	109564	110580	-2.36356	PF3D7_0202100	liver stage associated protein 2	1144.43	0.42	0.05	23.52	0.383
Pf3D7_02_v3	112547	113682	-1.59194	PF3D7_0202200	EMP1-trafficking protein	1946.99	0.55	0.05	7.17	0.65
Pf3D7_02_v3	838843	844116	-1.04337	PF3D7_0220800	cytoadherence linked asexual protein 2	431.15	0.21	0.28	26.43	1
Pf3D7_02_v3	845600	846375	-1.37902	PF3D7_0220900	Plasmodium exported protein, unknown function, pseudogene	16.61	0	0	0	0.389
Pf3D7_02_v3	848092	849119	-2.24873	PF3D7_0221000	Plasmodium exported protein, unknown function	4.51	0	0.18	7.84	0.997
Pf3D7_02_v3	851052	851962	-1.34357	PF3D7_0221100	Plasmodium exported protein, unknown function, pseudogene	9.04	0.56	0.41	0	0.979
Pf3D7_02_v3	854966	855738	-1.28258	PF3D7_0221200	Plasmodium exported protein (hyp15), unknown function	204.47	0.63	0	0	0.94
Pf3D7_02_v3	857567	858675	-2.21394	PF3D7_0221300	Plasmodium exported protein, unknown function, pseudogene	2.62	0.4	0	0	0.135
Pf3D7_02_v3	860466	861504	-2.84077	PF3D7_0221400	stevor	4.17	0	0	0	0.861
Pf3D7_02_v3	863079	863842	-2.63465	PF3D7_0221500	Pfmc-2TM Maurer's cleft two transmembrane protein, pseudogene	5.45	0.65	0	0	0.122
Pf3D7_02_v3	865916	866538	-2.05085	PF3D7_0221600	Plasmodium exported protein, unknown function, pseudogene	4.65	0	0.26	0	0.124
Pf3D7_02_v3	869508	871124	-1.35616	PF3D7_0221700	Plasmodium exported protein, unknown function	112.03	0.08	0.06	3.87	0.999
Pf3D7_02_v3	873131	873319	-1.00786	PF3D7_0221800	hypothetical protein	32.29	0.11	0	0	0.12
Pf3D7_02_v3	909350	911054	-1.30188	PF3D7_0223300	erythrocyte membrane protein 1 (PfEMP1), exon 2	0.74	0	0	0	0.943
Pf3D7_02_v3	913244	914457	-1.22682	PF3D7_0223400	rifin	3.67	0.55	0	0	0.344
Pf3D7_03_v3	76494	77474	-1.12982	PF3D7_0301100	Plasmodium exported protein (hyp13), unknown function	3.9	0.28	0.21	0	0.124
Pf3D7_03_v3	78195	80393	-1.0216	PF3D7_0301200	serine/threonine protein kinase, FIKK family	228.64	0.73	0.12	2.58	0.129
Pf3D7_03_v3	135418	140660	-1.31171	PF3D7_0302500	cytoadherence linked asexual protein 3.1	527.17	1.83	0.42	76.13	1
Pf3D7_04_v3	42032	43374	-1.30319	PF3D7_0400300	rifin	15.15	0.39	0.29	0	0.137
Pf3D7_04_v3	100684	102110	-1.35456	PF3D7_0401700	Plasmodium exported protein, unknown function, pseudogene	596.01	0.49	0	5.35	0.957
Pf3D7_04_v3	1123986	1125004	-1.24183	PF3D7_0424800	Plasmodium exported protein (PHISTb), unknown function	266.98	0.49	0	5.48	1
Pf3D7_04_v3	1127779	1128802	-1.00866	PF3D7_0424900	Plasmodium exported protein (PHISTa), unknown function	795.6	1.91	0	3.7	0.131
Pf3D7_04_v3	1134415	1135175	-1.67513	PF3D7_0425100	Plasmodium exported protein (hyp6), unknown function	263.38	0.79	0	0	0.866
Pf3D7_04_v3	1136586	1137385	-2.30579	PF3D7_0425200	Plasmodium exported protein (hyp15), unknown function	47.91	0.44	0	0	1
Pf3D7_04_v3	1141222	1142096	-1.5533	PF3D7_0425300	Plasmodium exported protein (PHISTa), unknown function, pseudogene	3.1	1.7	0	0	0.151
Pf3D7_05_v3	1143618	1145359	-1.01445	PF3D7_0527500	Hsc70-interacting protein	1420.99	290.55	320.92	311.89	0.784
Pf3D7_05_v3	1318531	1319229	-1.26164	PF3D7_0532600	Plasmodium exported protein, unknown function	671.53	0.99	0.37	0	0.121
Pf3D7_05_v3	1322400	1323249	-2.2749	PF3D7_0532700	erythrocyte membrane protein 1 (PfEMP1), pseudogene	3.97	0.38	0.19	0	0.203
Pf3D7_05_v3	1324239	1325027	-2.44474	PF3D7_0532800	stevor, pseudogene	47.49	0.56	0.2	0	1
Pf3D7_05_v3	1326245	1327429	-2.4931	PF3D7_0532900	rifin	4.28	0.57	0	0	0.984
Pf3D7_05_v3	1329555	1330808	-2.41141	PF3D7_0533000	rifin, pseudogene	15.01	0.31	0.62	0	0.28
Pf3D7_06_v3	47463	48261	-1.0627	PF3D7_0601200	Pfmc-2TM Maurer's cleft two transmembrane protein	36.85	0.08	0	13.35	0.668
Pf3D7_07_v3	71049	71860	-1.35417	PF3D7_0701600	Pfmc-2TM Maurer's cleft two transmembrane protein	3.58	0.08	0.12	0	0.988
Pf3D7_07_v3	1378618	1380769	-1.08404	PF3D7_0731800	alpha/beta hydrolase, putative	160.28	136.67	25.52	52.66	1
Pf3D7_07_v3	1382410	1383524	-1.22671	PF3D7_0731900	rifin, pseudogene	3.28	21.49	0	7.45	1
Pf3D7_08_v3	79823	80642	-1.63429	PF3D7_0800800	Plasmodium exported protein (hyp7), unknown function	46.95	0.07	0.11	27.02	0.126
Pf3D7_08_v3	83128	83904	-1.82254	PF3D7_0800900	Plasmodium exported protein (hyp7), unknown function, pseudogene	120.17	0.35	0.5	50.43	0.995
Pf3D7_08_v3	1383349	1384377	-1.88194	PF3D7_0832000	stevor	6.3	0.24	0	7.82	0.844
Pf3D7_08_v3	1386625	1387882	-1.36512	PF3D7_0832100	rifin, pseudogene	30.58	0.32	0	0	0.981
Pf3D7_08_v3	1392168	1393491	-1.09079	PF3D7_0832200	Plasmodium exported protein (PHISTa-like), unknown function	4142.98	0.78	0.24	8.1	0.494
Pf3D7_08_v3	1392168	1393491	-1.09079	PF3D7_0832200	Plasmodium exported protein (PHISTa-like), unknown function	4142.98	0.78	0.24	8.1	0.494
Pf3D7_08_v3	1397014	1397885	-1.3818	PF3D7_0832300	Plasmodium exported protein (PHISTa-like), unknown function	2.75	0.68	0.62	0	0.12
Pf3D7_08_v3	1399560	1400583	-1.27836	PF3D7_0832400	stevor	1.32	0.36	0.17	0	0.849
Pf3D7_09_v3	29797	31157	-1.08204	PF3D7_0900200	rifin	3.19	0.19	0	3.15	0.931
Pf3D7_09_v3	33553	34795	-1.41879	PF3D7_0900300	rifin	1.78	0.2	0	0	0.34
Pf3D7_09_v3	1377953	1379752	-1.62421	PF3D7_0935400	gametocyte development protein 1	62.7	6.67	8.41	0	1
Pf3D7_09_v3	1446929	1447947	-1.06739	PF3D7_0936600	gametocyte exported protein 5	2393.34	67.8	162.43	110.18	0.178
Pf3D7_09_v3	1492373	1493708	-1.30241	PF3D7_0937700	rifin	0.65	0.2	0.58	0	0.262
Pf3D7_10_v3	38050	39395	-1.13511	PF3D7_1000200	rifin	1.73	0.2	0	0	0.565
Pf3D7_10_v3	1576441	1576991	-1.32772	PF3D7_1039200	Plasmodium exported protein, unknown function, pseudogene	0.53	0	0	0	0.581
Pf3D7_10_v3	1635596	1636779	-1.01958	PF3D7_1041100	rifin	0.48	0.21	0	0	1
Pf3D7_10_v3	1639171	1640518	-1.31249	PF3D7_1041200	rifin	3.02	0.2	0	0	0.203
Pf3D7_11_v3	66686	67965	-1.06136	PF3D7_1101100	rifin	1.38	0.21	0	0	0.168
Pf3D7_11_v3	70081	71289	-1.076	PF3D7_1101200	rifin	0.67	0.3	0	0	0.879
Pf3D7_11_v3	1991359	1994018	-2.5861	PF3D7_1149500	ring-infected erythrocyte surface antigen 2, pseudogene	249.09	0.3	0.06	0	1
Pf3D7_12_v3	26321	27687	-1.36958	PF3D7_1200200	rifin	10.17	0	6.62	0	0.422
Pf3D7_12_v3	30078	31261	-1.1071	PF3D7_1200300	rifin	2.78	0.21	0.15	0	1
Pf3D7_12_v3	825697	827712	-1.67863	PF3D7_1220800	conserved Plasmodium protein, unknown function	6.53	7.46	30.11	18.77	1
Pf3D7_12_v3	831252	832052	-1.00797	PF3D7_1220900	heterochromatin protein 1	2569.76	129.5	173.68	159.65	0.129
Pf3D7_12_v3	1735543	1743408	-1.35112	PF3D7_1240900	erythrocyte membrane protein 1, PfEMP1	25.68	55.27	109.37	38.26	1
Pf3D7_12_v3	1746444	1747993	-1.0244	PF3D7_1241100	polyadenylation factor subunit 2, putative	252.28	36.45	10.5	12.38	0.18
Pf3D7_12_v3	2136053	2144874	-1.31118	PF3D7_1252400	reticulocyte binding protein homologue 3, pseudogene	104.7	11.24	0.06	31.24	1
Pf3D7_12_v3	2168181	2169759	-1.64889	PF3D7_1253000	gametocyte erythrocyte cytosolic protein	596.73	1.04	0	10.78	0.996
Pf3D7_12_v3	2204724	2205714	-1.69296	PF3D7_1254100	stevor	1.63	0	0	0	0.996
Pf3D7_12_v3	2207830	2209115	-1.30505	PF3D7_1254200	rifin	0.68	0	0.3	0	0.17
Pf3D7_13_v3	30605	31881	-1.08104	PF3D7_1300200	rifin	20.71	0.63	0	0	0.443
Pf3D7_13_v3	2877908	2879141	-1.23382	PF3D7_1373300	rifin	0.23	0.1	0.15	0	0.97
Pf3D7_13_v3	2881591	2882956	-1.1093	PF3D7_1373400	rifin	1.7	0.19	0	0	0.987
Pf3D7_14_v3	10974	12117	-1.03473	PF3D7_1400300	rifin	0.23	0.21	0	0	0.955
Pf3D7_14_v3	3127677	3128119	-1.09102	PF3D7_1476000	conserved Plasmodium protein, unknown function	261.38	4.6	6.02	30.24	0.964
Pf3D7_14_v3	3133951	3135651	-1.34757	PF3D7_1476200	Plasmodium exported protein (PHISTb), unknown function	645.35	24.19	32.68	34.71	1
Pf3D7_14_v3	3139140	3140982	-1.5205	PF3D7_1476300	Plasmodium exported protein (PHISTb), unknown function	665.86	89.46	112.19	88.86	0.963
Pf3D7_14_v3	3142075	3144341	-1.58392	PF3D7_1476400	serine/threonine protein kinase, FIKK family, pseudogene	135.93	30.14	9.15	19.04	1
Pf3D7_14_v3	3147490	3148584	-1.52523	PF3D7_1476500	probable protein, unknown function	193.49	232.51	151.8	91.26	0.988
Pf3D7_14_v3	3151970	3154923	-1.70706	PF3D7_1476600	Plasmodium exported protein, unknown function	229.09	192.46	46.09	82.93	0.992
Pf3D7_14_v3	3156976	3158037	-1.52103	PF3D7_1476700	lysophospholipase LPL1	17.01	11.71	137.34	43.2	0.999
Pf3D7_14_v3	3159487	3160602	-1.62469	PF3D7_1476800	lysophospholipase LPL3	109.26	80.67	9.26	35.64	0.149
Pf3D7_14_v3	3161742	3162743	-1.77397	PF3D7_1476900	Plasmodium exported protein, unknown function, pseudogene	62.81	1.14	0.96	8.52	0.998
Pf3D7_14_v3	3168563	3171692	-2.75999	PF3D7_1477000	Plasmodium exported protein (hyp17), unknown function, pseudogene	80.42	2.53	0.05	0	0.234
Pf3D7_14_v3	3172972	3173644	-3.27037	PF3D7_1477100	Plasmodium exported protein (hyp6), unknown function	58.82	0.64	0	0	0.331
Pf3D7_14_v3	3175541	3176458	-3.35657	PF3D7_1477200	Plasmodium exported protein (hyp15), unknown function	46.87	4.22	0	0	0.977
Pf3D7_14_v3	3179624	3180610	-3.76765	PF3D7_1477300	Plasmodium exported protein (PHIST), unknown function	132.87	10.45	0.9	10.67	0.191
Pf3D7_14_v3	3183248	3184352	-3.43348	PF3D7_1477400	Plasmodium exported protein (PHIST), unknown function	220.81	35.57	10.79	17.79	0.126
Pf3D7_14_v3	3188888	3190548	-1.81891	PF3D7_1477500	Plasmodium exported protein (PHISTb), unknown function	408.95	75.96	0.3	6.77	1
Pf3D7_14_v3	3193285	3199478	-1.49341	PF3D7_1477600	surface-associated interspersed protein 14.1 (SURFIN 14.1)	35.15	18.2	0.42	3.11	1
Pf3D7_14_v3	3202931	3204017	-1.915	PF3D7_1477700	Plasmodium exported protein (PHISTa), unknown function	165.75	934.86	4.17	56.33	0.12
Pf3D7_14_v3	3207627	3207899	-2.06081	PF3D7_1477800	acyl-CoA binding protein	534.63	8.77	0	11.99	0.899
Pf3D7_14_v3	3209129	3211574	-2.76571	PF3D7_1477900	acyl-CoA synthetase, pseudogene	39.73	3.55	0.2	2.92	1
Pf3D7_14_v3	3213581	3214617	-2.95009	PF3D7_1478000	Plasmodium exported protein (PHISTa), unknown function	1667.33	56.45	3.82	0	0.127
Pf3D7_14_v3	3216399	3217296	-1.99433	PF3D7_1478100	Plasmodium exported protein (hyp13), unknown function	169.53	2.28	3.75	20.87	0.149
Pf3D7_14_v3	3219919	3220702	-1.5542	PF3D7_1478200	Plasmodium exported protein, unknown function, pseudogene	2.86	0	0	0	0.121
Pf3D7_14_v3	3221001	3221576	-1.34394	PF3D7_1478300	Plasmodium exported protein, unknown function, pseudogene	2.93	0	0	0	0.131
Pf3D7_14_v3	3223288	3224632	-1.30964	PF3D7_1478400	Plasmodium exported protein, unknown function, pseudogene	3.9	0.17	0.13	0	0.862
Pf3D7_14_v3	3228672	3229589	-1.54136	PF3D7_1478500	Plasmodium exported protein (PHISTa), unknown function, pseudogene	4.85	0.13	0	0	0.983
Pf3D7_14_v3	3232639	3236535	-1.70967	PF3D7_1478600	EMP1-trafficking protein	1172.27	6.2	0.36	2.48	1
Pf3D7_14_v3	3239145	3240473	-3.20838	PF3D7_1478700	Plasmodium exported protein, unknown function, pseudogene	28.92	0.09	0.29	0	0.279
Pf3D7_14_v3	3242909	3243629	-2.27446	PF3D7_1478800	Plasmodium exported protein, unknown function	164.78	1.24	0.1	4.63	0.993
Pf3D7_14_v3	3254092	3256554	-1.91699	PF3D7_1479000	acyl-CoA synthetase	154.1	0	0	78.46	0.129
Pf3D7_14_v3	3266136	3267377	-1.92835	PF3D7_1479400	rifin	0.26	0	0	29.7	0.5
Pf3D7_14_v3	3269494	3270496	-2.03291	PF3D7_1479500	stevor	2.68	0.12	0	0	1
Pf3D7_14_v3	3272578	3273848	-1.47994	PF3D7_1479600	rifin	0.53	0	0	6.77	1
Pf3D7_14_v3	3276230	3277501	-1.5748	PF3D7_1479700	rifin	2.07	0.21	0.31	3.4	1
Pf3D7_14_v3	3279500	3280662	-1.59965	PF3D7_1479800	rifin	0.47	0	0	0	1
Pf3D7_14_v3	3282729	3283752	-1.41032	PF3D7_1479900	stevor	0.26	0.12	0	0	0.849
Pf3D7_14_v3	3285900	3287003	-1.26365	PF3D7_1480000	rifin	0.28	0.1	0.16	0	0.156
Pf3D7_14_v3	3290953	3291501	-1.23318	PF3D7_1480100	erythrocyte membrane protein 1 (PfEMP1), pseudogene	0	0	0	0	N/A
